# Automated registration of spatial expression data scales multimodal integration to large cohorts

**DOI:** 10.1101/2025.05.29.656851

**Authors:** Caitlin F. Harrigan, Ching Yeung Lam, Danian Chen, Christian Lai, Rod Bremner, Hartland W. Jackson, Kieran R. Campbell

**Affiliations:** Department of Computer Science, University of Toronto, Toronto, Ontario, Canada; Vector Institute, Toronto, Ontario, Canada; Lunenfeld-Tanenbaum Research Institute, Sinai Health System, Toronto, Ontario, Canada; Ontario Institute of Cancer Research, Toronto, Ontario, Canada; Department of Ophthalmology and Visual Science, University of Toronto, Toronto, Ontario, Canada; Department of Laboratory Medicine and Pathobiology, University of Toronto, Toronto, Ontario, Canada; Department of Molecular Genetics, University of Toronto, Toronto, Ontario, Canada; Department of Statistical Sciences, University of Toronto, Toronto, Ontario, Canada

**Keywords:** Spatial proteomics, Highly multiplex imaging, Cross-modality registration, Bayesian optimization

## Abstract

Recent advances in spatial proteomics enable quantification of the spatial distribution of protein expression across a variety of scales, resolutions, and multiplexing. Registering images from such technologies across modalities is an essential task that enables both the integration of complementary imaging technologies and validation of biological findings. This can be particularly challenging when the modalities capture fundamentally different types of data, such as light intensity, probe counts, or heavy metal counts. However, few datasets and methods address this problem at scale. Here, we introduce the largest dataset to date of cross-modality imaging of both cell line and tissue slides suitable for benchmarking registration methods. We further present Twocan, a Bayesian optimization framework that enables robust automated registration between immunofluorescence imaging and highly multiplex spatial proteomics data. Our method achieves significantly higher registration success rates compared to existing approaches across our comprehensive dataset of 954 image pairs.
