## supplemental tables for "Automated registration of spatial expression data scales multimodal integration to large cohorts"

### Sheet: TOC
Sheet	Contents
Table S1	Parameter search space
Table S2	Series metadata
Table S3	Mouse genotypes
Table S4	Primary antibodies
Table S5	Secondary antibodies

### Sheet: Table S1
Parameter	Search Range	Description	Section
IF_binarization_threshold	[0, 1]	Threshold value for binarizing IF images	IF (Immunofluorescence) Parameters
IF_gaussian_sigma	[0, 5]	Standard deviation for Gaussian smoothing of IF images	IF (Immunofluorescence) Parameters
IMC_arcsinh_normalize	{True, False}	Whether to apply arcsinh normalization to IMC data	IMC (Imaging Mass Cytometry) Parameters
IMC_arcsinh_cofactor	[1, 100]	Cofactor for arcsinh transformation	IMC (Imaging Mass Cytometry) Parameters
IMC_winsorization_lower_limit	[0, 0.2]	Lower percentile for winsorization	IMC (Imaging Mass Cytometry) Parameters
IMC_winsorization_upper_limit	[0, 0.2]	Upper percentile for winsorization	IMC (Imaging Mass Cytometry) Parameters
IMC_binarization_threshold	[0, 1]	Threshold value for binarizing IMC images	IMC (Imaging Mass Cytometry) Parameters
IMC_gaussian_sigma	[0, 5]	Standard deviation for Gaussian smoothing of IMC images	IMC (Imaging Mass Cytometry) Parameters
binarize_images	{True}	Whether to binarize images before registration	Registration Parameters
registration_max_features	{$10^5$}	Maximum number of features to detect for registration	Registration Parameters
registration_percentile	{0.9}	Percentile threshold for feature detection	Registration Parameters
registration_target	{IF}	Target image type for registration	Registration Parameters

### Sheet: Table S2
Set ID	Objective	Platform	Number of pairs	Number of IF images	IF resolution (µm/px)	IF channels	Number of IMC images	IMC resolution (µm/px)	IMC channels	Registration channels	Evaluation channels
tissue-0001	10x	Confocal	77	47	3.42	DAPI, Cy5	77	1	BrdU, SPC, CGRP, Ki67, DNA1, DNA2	DAPI DNA1 DNA2	Cy5 CGRP
tissue-0002 - tissue-0006	10x	Confocal	201	94	1.714	DAPI, Cy5	201	1	BrdU, RFP, SPC, CGRP, Ki67, CCSP_TFS, CCSP_Abcam, DNA1, DNA2	DAPI DNA1 DNA2	Cy5 CGRP
tissue-0007 - tissue-0027	20x	AxioScan	586	516	0.325	DAPI, Cy5	586	1	BrdU, RFP, SPC_Abcam, SPC_TFS, CGRP, Ki67, CCSP_TFS_PAb, CCSP_Abcam, DNA1, DNA2	DAPI DNA1 DNA2	Cy5 CGRP
cell-line-0028	20x	Confocal	12	12	1.714	DAPI, GFP, RFP	12	1	pHH3_S28, HH3, p21, RFP, pRb_S807S811, GFP, cycB1, cycE1, bActin, pS6_S235S236, pmTOR_S2448, cCASP3, Ki67, cycD1, PCNA, DNA1, DNA2	DAPI DNA1 DNA2	GFP RFP
cell-line-0029	20x	Confocal	10	10	1.714	DAPI, GFP, RFP	10	1	pHH3_S28, HH3, p21, RFP, pRb_S807S811, GFP, cycB1, cycE1, bActin, pS6_S235S236, pmTOR_S2448, cCASP3, Ki67, cycD1, PCNA, DNA1, DNA3	DAPI DNA1 DNA2	GFP RFP
cell-line-0030	20x	Widefield	10	10	0.322	DAPI, Ki67	10	1	Ki67, DNA1, DNA2	DAPI DNA1 DNA2	Ki67
cell-line-0031	20x	Widefield	10	10	0.322	DAPI, TP53BP1	10	1	TP53BP1, DNA1, DNA2	DAPI DNA1 DNA2	TP53BP1
cell-line-0032	20x	Widefield	6	6	0.322	DAPI, yH2AX	6	1	yH2AX-M, DNA1, DNA2	DAPI DNA1 DNA2	yH2AX yH2AX-M
cell-line-0033	20x	Widefield	7	7	0.322	DAPI, yH2AX	7	1	yH2AX-Rb, DNA1, DNA2	DAPI DNA1 DNA2	yH2AX yH2AX-Rb
cell-line-0034	20x	Confocal	10	10	0.428	DAPI, Ki67	10	1	Ki67, DNA1, DNA2	DAPI DNA1 DNA2	Ki67
cell-line-0035	20x	Widefield	10	10	0.322	DAPI, Ki67	10	1	Ki67, DNA1, DNA2	DAPI DNA1 DNA2	Ki67
cell-line-0036	20x	Confocal	7	7	0.428	DAPI, yH2AX	7	1	yH2AX, DNA1, DNA2	DAPI DNA1 DNA2	yH2AX
cell-line-0037	20x	Confocal	2	2	0.428	DAPI, yH2AX	2	1	DNA2, yH2AX	DAPI DNA2	yH2AX
cell-line-0038	20x	Widefield	6	6	0.322	DAPI, yH2AX	6	1	yH2AX, DNA1, DNA2	DAPI DNA1 DNA2	pDNAPKcs yH2AX

### Sheet: Table S3
Group	Tissue site	Genotype	Treatments
KRAS-activated	Lung	CreERT2;LSL-tdTomato;KrasG12D	Tamoxifen treatment at P28; BrdU & IdU labeling and harvesting at P42
WT control	Lung	CreERT2;LSL-tdTomato	-

### Sheet: Table S4
Set id	Antibody	Isotype	Supplier	Catalog #	Concentration
cell-line-0030 cell-line-00034 cell-line-00035	Ki67	Mouse	BD Biosciences	556003	5µg/ml
cell-line-0028 cell-line-0029 tissue-0001 tissue-0002 - tissue-0006	Ki67	Mouse	BD Biosciences	556003	2.5µg/ml
tissue-0007 - tissue-0027	Ki67	Mouse	BD Biosciences	556003	0.625µg/ml
cell-line-0039	p-DNA-PKcs(S2056)	Rabbit	Abcam	ab174576	5µg/ml
cell-line-0039 cell-line-00032 cell-line-00036 cell-line-00037 cell-line-00038	p-H2AX(S139)	Mouse	BD Biosciences	560443	5µg/ml
cell-line-00033	p-H2AX(S139)	Rabbit	Cell Signaling Technology	2577	1:500
cell-line-0028 cell-line-0029	pHH3(S28)	Rat	BioLegend	641007	2.5µg/ml
cell-line-0028 cell-line-0029	Histone H3	Rabbit	Cell Signaling Technology	60932SF	5µg/ml
cell-line-0028 cell-line-0029	p21	Rabbit	Cell Signaling Technology	2947BF	5µg/ml
cell-line-0028 cell-line-0029	GFP	Chicken	Abcam	ab13970	5µg/ml
cell-line-0028 cell-line-0029	RFP	Rabbit	Rockland Immunochemicals	600-401-379	1.25µg/ml
tissue-0002 - tissue-0006 tissue-0007 - tissue-0027	RFP	Rabbit	Rockland Immunochemicals	600-401-379	2.5µg/ml
cell-line-0028 cell-line-0029	p-Rb(S807/811)	Rabbit	Cell Signaling Technology	41359	5µg/ml
cell-line-0028 cell-line-0029	Cyclin B1	Mouse	BD Biosciences	554179	5µg/ml
cell-line-0028 cell-line-0029	Cyclin E1	Rabbit	Abcam	ab208696	5µg/ml
cell-line-0028 cell-line-0029	Cyclin D1	Rabbit	Abcam	ab156448	5µg/ml
cell-line-0028 cell-line-0029	PCNA	Mouse	Abcam	ab264494	5µg/ml
cell-line-0028 cell-line-0029	Cleaved caspase 3	Rabbit	Cell Signaling Technology	9661	5µg/ml
cell-line-0028 cell-line-0029	beta-Actin	Rabbit	Abcam	ab242387	5µg/ml
cell-line-0028 cell-line-0029	p-S6 Ribosomal Protein (S235/236)	Rabbit	Cell Signaling Technology	81736SF	5µg/ml
cell-line-0028 cell-line-0029	p-mTOR(S2448)	Rabbit	Cell Signaling Technology	54932SF	5µg/ml
tissue-0001 tissue-0007 - tissue-0027	BrdU	Rat	Abcam	ab6326	2.5µg/ml
tissue-0002 - tissue-0006	BrdU	Rat	Abcam	ab6326	5µg/ml
tissue-0001 tissue-0002 - tissue-0006	SPC	Rabbit	Abcam	ab271991	2.5µg/ml
tissue-0007 - tissue-0027	SPC	Rabbit	Abcam	ab271991	0.625µg/ml
tissue-0001 tissue-0002 - tissue-0006 tissue-0007 - tissue-0027	CGRP	Rabbit	Cell Signaling Technology	14959BF	2.5µg/ml
tissue-0002 - tissue-0006	CCSP	Rabbit	Abcam	ab232562	0.625µg/ml
tissue-0001 tissue-0007 - tissue-0027	CCSP	Rabbit	Abcam	ab232562	5µg/ml
tissue-0001	CCSP	Rabbit	Invitrogen	PA5-95864	5µg/ml
tissue-0002 - tissue-0006	CCSP	Rabbit	Invitrogen	PA5-95864	0.625µg/ml
tissue-0007 - tissue-0027	CCSP	Rabbit	Invitrogen	PA5-95864	2.5µg/ml
tissue-0007 - tissue-0027	SPC	Rabbit	Invitrogen	PA5-71680	0.625µg/ml
cell-line-00031	TP53BP1		BD Biosciences	612523	0.25µg/ml

### Sheet: Table S5
Set id	Antibody	Isotype	Supplier	Catalog #	Concentration
cell-line-0039 cell-line-00033	anti-Rabbit 488	Goat	Invitrogen	A27034	2µg/ml
tissue-0001 tissue-0002 - tissue-0006 tissue-0007 - tissue-0027	anti-Rabbit 647	Goat	Invitrogen	A27040	2µg/ml
cell-line-0039	anti-Rabbit 141Pr	Goat	Invitrogen	A27033	2µg/ml
cell-line-00033	anti-Rabbit 165Ho	Goat	Invitrogen	A27033	2µg/ml
cell-line-0030 cell-line-0039 cell-line-00031 cell-line-00032 cell-line-00034 cell-line-00035 cell-line-00038	anti-Mouse 555	Goat	Invitrogen	A-21424	2µg/ml
cell-line-00036 cell-line-00037	anti-Mouse 647	Goat	Invitrogen	A-21235	2µg/ml
cell-line-0039	anti-Mouse 148Nd	Goat	Invitrogen	A28174	2µg/ml
cell-line-00038	anti-Mouse 164Dy	Goat	Invitrogen	A28174	2µg/ml
cell-line-0030 cell-line-00031 cell-line-00032 cell-line-00034 cell-line-00035	anti-Mouse 168Er	Goat	Invitrogen	A28174	2µg/ml
